# Integral Synthesis and Clearance Analysis via DIA (ISDia) Reveals Diverse Protein Abundance Regulation during Endoplasmic Reticulum Stress

**DOI:** 10.1101/2025.07.23.666381

**Authors:** Yue Dou, Danny Qiu, Vivien Li, Maja E. Wierzbińska, Gregory R. Keele, Wenpeng Liu, Jie Yang, Joao A. Paulo, Ling Qi, Tian Zhang

## Abstract

Endoplasmic Reticulum (ER) stress disrupts protein homeostasis, driving cellular responses critical for survival, development and disease. However, systematic proteome-wide analyses of protein synthesis and clearance during ER stress remain limited. In this study, we developed Integral Synthesis and clearance analysis via DIA (ISDia), a robust mass spectrometry (MS)-based workflow that integrates multiple pulsed-SILAC labeling timepoints under one condition into a single sample and utilize data-independent acquisition (DIA) to quantify heavy and light peptide changes across conditions. It enables proteome-wide tracking of protein synthesis and clearance with high coverage by directly comparing light and heavy peptides in pSILAC-DIA experiments across multiple conditions. Using ISDia, we uncover diverse regulatory mechanisms by which protein synthesis and clearance are modulated to regulate protein abundances during ER stress, revealing PERK dependent and independent regulatory mechanisms across subcellular compartments, complexes and isoforms. These findings highlight the potential of ISDia as a powerful and widely applicable workflow for revealing protein abundance regulatory mechanisms.
