## Supplemental Table 3 for "Integral Synthesis and Clearance Analysis via DIA (ISDia) Reveals Diverse Protein Abundance Regulation during Endoplasmic Reticulum Stress"

### Sheet: Sheet2
Paper name	Cell type	Treatment	Treatment time	Dataset name	Spearman correlation		Note
					External dataset	ISDia
A multi-omics analysis reveals the unfolded protein response regulon and stress-induced resistance to folate-based antimetabolites	LN-308 astrocytoma cells	Thapsigargin 200 nM Tunicamycin 2.5 µg/mL	6 h	Reich_Thg_6h Reich_Tun_6h	Ribosome-protected fragment counts quantified by Ribo-seq	Heavy-channel intensity
Spatially resolved mapping of proteome turnover dynamics with subcellular precision	HeLa	Thapsigargin，1 µM	6 h	Yuan_proSILAC_Thg	MRF calculated by H/L ratio measured by pSILAC proteomics. MRF=H/L/(1+H/L)	MRF calculated by H/L ratio measured from ISDia. MRF=H/L/(1+H/L)	This dataset only focus on ER-associated proteins
Functional Translatome Proteomics Reveal Converging and Dose-Dependent Regulation by mTORC1 and eIF2α	HeLa	Thapsigargin，1 µM	2.5 h	Klann_mePROD_Thg	Heavy-channel intensity measured by pSILAC proteomics	Heavy-channel intensity
The small molecule ISRIB reverses the effects of eIF2α phosphorylation on translation and stress granule assembly	HEK293T	Tunicamycin 1ug/ml	1 h	Sidrauski _Tm_RiboSeq	Ribosome-protected fragment counts quantified by Ribo-seq	Heavy-channel intensity	This dataset only included only 78 gene products in total.
eIF2B-capturing viral protein NSs suppresses the integrated stress response	HEK293	Thapsigargin 500nM	30 min	Kashiwagi_RiboOccupancy	Ribosome occupancy from RNA-seq and Ribo-seq	Heavy-channel intensity
Simultaneous proteome localization and turnover analysis reveals spatiotemporal features of protein homeostasis disruptions	AC16	Thapsigargin 1uM；Tunicamycin 1ug/ml	16 h	Currie_SPLAT_Thg Currie_SPLAT_Tun	Turnover rate calculated by H/L ratio measured by pSILAC proteomics	H/L ratio
