## Supplemental Table 6 for "Integral Synthesis and Clearance Analysis via DIA (ISDia) Reveals Diverse Protein Abundance Regulation during Endoplasmic Reticulum Stress"

### Sheet: Sheet1
Inclusion table of PRM
Protein	Peptide	Charge	Light m/z	Heavy m/z	Retention time	Retention time window
A0A7P0T8A3	DELQLFR	2	460.745	465.75	33	3
A0A7P0T8A3	ERQTNPSAMVEEDDPVPEIR	3	771.366	778.038	27	3
A0A7P0TAW3	ERQTNPSAMEVEEDDPVPEIR	3	814.38	821.052	27.4	3
